# Evolutionary dynamics of Respiratory Syncytial Virus in pre-pandemic, pandemic, and post-pandemic periods in Houston, Texas, USA

**DOI:** 10.1101/2025.08.06.668939

**Authors:** Vasanthi Avadhanula, Daniel P Agustinho, Leila C. Sahni, Anil Surathu, Shelby. R. Simar, David Henke, Harshavardhan Doddapaneni, Donna M Muzny, Ginger A Metcalf, Sara Javornik Cregeen, Natalie J. Thornburg, Heidi L. Moline, Ayzsa Tannis, Richard A Gibbs, Joseph F Petrosino, Julie A Boom, Fritz J Sedlazeck, Pedro A Piedra

## Abstract

**Background:** Respiratory syncytial virus (RSV) is a leading cause of severe lower respiratory tract infections in infants and poses significant risks to immuno-compromised individuals and the elderly. The COVID-19 pandemic disrupted typical RSV seasonality, leading to unusual patterns of viral circulation and resurgence. However, the impact of these disruptions on RSV evolutionary dynamics remains incompletely understood. This study aimed to investigate the evolutionary dynamics of RSV in Houston, Texas, across pre-pandemic (November 2015 – March 2020), pandemic (April 2021 – June 2023), and post-pandemic periods (July 2023 – December 2024), focusing on genetic diversity, lineage dynamics, and selective pressures.

**Methods:** In one of the largest comprehensive RSV genomic evolutionary analyses, we analyzed 1,344 RSV-positive respiratory samples collected from children seeking outpatient care or hospitalized with acute respiratory infections between November 2015 to February 2024, which is one of the largest comprehensive RSV genomic evolutionary analyses. We successfully sequenced the whole genomes for 87.5% of the isolates (606 RSV/A and 570 RSV/B). To assess genetic diversity, lineage dynamics, and selective pressures, we conducted phylogenetic analysis, variant calling, and dN/dS ratio calculations. We clustered variant prevalence patterns using k-means and used Shannon entropy to quantify genetic variability. We performed statistical regression analyses to evaluate the accumulation of variants and their impact on gene expression.

**Results:** RSV circulation in Houston was markedly disrupted during the pandemic, with an absence of cases in 2020-2021 followed by off-season surges from 2021 to 2023. Phylogenetic analysis revealed distinct lineage dynamics, with RSV/A showing remarkable persistence of specific lineages such as A.D.1 and emergence of new lineages including A.D.3. In contrast, RSV/B underwent a dramatic restructuring, dominated by the B.D.E.1 lineage in the pandemic and post-pandemic period. Bayesian molecular clock analysis estimated nucleotide substitution rates of 9.37 × 10^−4^ (95% HPD: 7.99 × 10^−4^ − 1.07 × 10^−3^) substitutions/site/year for RSV/A and 9.79 × 10^−4^ (95% HPD: 8.96 × 10^−4^ – 1.06 × 10^−3^) for RSV/B. The time to the most recent common ancestor (tMRCA) of the dominant RSV/A clade, A.D.1, is dated to approximately 2010 (95% HPD: 2008–2011), while for RSV/B the dominant clade- B.D.E.1 traces back to 2002 (95% HPD: 1997–2007). Despite reduced lineage diversity, RSV/B accumulated non-synonymous variants at nearly twice the rate of RSV/A, notably in the M2-2 gene, reflecting high within-lineage variability. The significant increase in non-synonymous mutations in M2-2 in RSV/B during the pandemic and post-pandemic time phases strongly correlated with increased transcriptional activity. Additionally, antigenic site mutations in the F protein, particularly in RSV/B, were also observed, with implications for immune evasion and effectiveness of the current monoclonal antibody immunoprophylaxis intervention.

**Conclusions:** The COVID-19 pandemic significantly impacted RSV evolution, leading to reduced genetic diversity during the pandemic and the emergence of novel lineages post-pandemic. RSV/B exhibited more dynamic evolutionary changes, particularly in the M2-2 gene, suggesting potential adaptive advantages. Ongoing genomic surveillance coupled with functional studies is crucial for monitoring variants and assessing the clinical impact of these mutations on transmission, disease severity, fitness, and long-term effectiveness of RSV prevention and treatment strategies.
