## Supplemental Table 5 for "Evolutionary dynamics of Respiratory Syncytial Virus in pre-pandemic, pandemic, and post-pandemic periods in Houston, Texas, USA"

### Sheet: Sheet 1
season	diff	lwr	upr	p_adj
2015-2016	72.0878	68.8918	75.2838	2.04281e-14
2017-2018	61.2411	49.772	72.7101	1.99024e-11
2018-2019	60.8809	55.5599	66.202	0
2019-2020	52.9468	49.1554	56.7382	2.28706e-14
2021-2022	66.5089	60.5835	72.4343	2.0095e-13
2022-2023	67.7608	59.4294	76.0922	0
2023-2024	67.4039	60.578	74.2297	3.98924e-10
												Season	Time Phase	Subgroup	Number of unique variants	Number of unique non-synonymous variants	Number of subjects	Unique non-synonymous variants per subject	p-values of the difference between RSV/A and RSV/B
												2015-2016	Pre-pandemic	RSV/A	891	188	82	2.3	2.04e-14
														RSV/B	739	153	25	6.1
												2017-2018	Pre-pandemic	RSV/A	645	102	14	7.3	1.99e-11
														RSV/B	1055	234	48	4.9
												2018-2019	Pre-pandemic	RSV/A	970	177	46	3.8	< 2.2E-16
														RSV/B	1378	311	107	2.9
												2019-2020	Pre-pandemic	RSV/A	1848	445	185	2.4	2.29e-14
														RSV/B	936	204	39	5.2
												2021-2022	Pandemic	RSV/A	847	180	49	3.7	2.01e-13
														RSV/B	1708	446	289	1.5
												2022-2023	Pandemic	RSV/A	1977	464	185	2.5	< 2.2E-16
														RSV/B	507	125	16	7.8
												2023-2024	Post-pandemic	RSV/A	1150	233	45	5.2	3.99e-10
														RSV/B	1132	246	46	5.3
